# Floral scent emission of *Epiphyllum oxypetalum*: identification of a novel cytosol-localized geraniol biosynthesis pathway

**DOI:** 10.1101/2023.11.26.568706

**Authors:** Yiyang Zhang, Yuhan Zhang, Qiurui Tian, Likun Wei, Ting Zhu, Zhiwei Zhou, Jiaqi Wang, Zhibin Liu, Wei Tang, Haijun Xiao, Mingchun Liu, Tao Li, Qun Sun

**Affiliations:** Key Laboratory of Bio-resources and Eco-environment Ministry of the Education, College of Life Sciences, Sichuan University, Chengdu, Sichuan 610064, PR China; Sichuan Academy of Botanical Engineering, Sichuan Academy of Agricultural Sciences, Zizhong, Sichuan 641200, PR China

**Keywords:** floral scent, VOCs, emission dynamics, transcriptome, terpene biosynthesis, MVA pathway

## Abstract

- *Epiphyllum oxypetalum*, a renowned ornamental species in Cactaceae, releases attractive fragrance during its infrequent, transient and nocturnal flowering, the nature and biosynthesis of the volatiles for this floral scent, however, remained unexplored.
- Employing volatilomic, transcriptomic and biochemical approaches, we systematically characterized the composition, emission dynamics and biosynthesis of *E. oxypetalum* floral scent.
- Floral scent composition was highly dynamic, with trans-geraniol comprising 72.54% of the total emission at full bloom, followed by benzyl alcohol (12.96%) and methyl salicylate (3.75%), which predominantly emanated from petals and sepals. Transcriptomic analysis and inhibition assay using pathway-specific inhibitors revealed the mevalonate (MVA) pathway as the precursor source for trans-geraniol biosynthesis. Together with elevated expression of both cytosol-localized geraniol pyrophosphate synthase EoGDPS and geraniol synthase EoTPSa1, we elucidated an unusual cytosolic biosynthesis route for geraniol in *E. oxypetalum* petals.
- Our study on *E. oxypetalum* scent emission and its biosynthesis offers a comprehensive profile of cactus floral scent profiles and presents a rare case of cytosolic geraniol biosynthesis using MVA pathway-derived substrates. These findings underline the unique metabolism of cactus flower volatiles, which hold a promise to be applied in the development of novel perfumes.
