## Supplementary material for "Floral scent emission of *Epiphyllum oxypetalum*: identification of a novel cytosol-localized geraniol biosynthesis pathway": Table: Table S2. Absolute content of top eight volatiles detected in floral scent.xls

### Sheet: Absolute emission rate
Table S2. Absolute content of top eight volatiles detected in floral scent
	VOC	trans-Geraniol	Benzyl alcohol	Methyl salicylate	trans-Citral	Benzyl salicylate	Benzyl benzoate	cis-Geraniol	Benzaldehyde
Sampling stage	RT / min	21.55	13.72	19.61	22	34.82	33.71	20.68	10.96	Total
Stage01	Emission rate (μg/flower/h)	0.03 ± 0.01	0 ± 0	0.02 ± 0.01	0 ± 0	0.04 ± 0.01	0 ± 0	0.02 ± 0	0.04 ± 0.01	0.16 ± 0.02
Stage02	Emission rate (μg/flower/h)	0.03 ± 0	0 ± 0	0.01 ± 0	0 ± 0	0.04 ± 0	0 ± 0	0.03 ± 0	0.05 ± 0	0.15 ± 0.01
Stage03	Emission rate (μg/flower/h)	0.08 ± 0.04	0.01 ± 0.02	2.5 ± 1.57	0.01 ± 0.01	0.03 ± 0	0 ± 0	0.07 ± 0.02	0.05 ± 0	2.76 ± 1.66
Stage04	Emission rate (μg/flower/h)	8.05 ± 2.67	0.39 ± 0.21	12.11 ± 1.92	0.35 ± 0.15	0.15 ± 0.06	0.18 ± 0.05	0.27 ± 0.08	0.2 ± 0.05	21.71 ± 4.51
Stage05	Emission rate (μg/flower/h)	40.17 ± 7.77	2.42 ± 0.94	12.52 ± 2.32	1.28 ± 0.31	0.57 ± 0.13	0.94 ± 0.29	0.72 ± 0.17	0.52 ± 0.12	59.12 ± 11.23
Stage06	Emission rate (μg/flower/h)	83.8 ± 3.64	7.95 ± 1.38	11 ± 0.31	2.67 ± 0.1	1.39 ± 0.4	1.57 ± 0.53	1.33 ± 0.08	1 ± 0.18	110.7 ± 4.98
Stage07	Emission rate (μg/flower/h)	115.53 ± 12.62	16.28 ± 1.74	6.67 ± 0.96	3.45 ± 0.41	1.93 ± 0.89	1.39 ± 0.55	1.65 ± 0.3	1.35 ± 0.18	148.24 ± 16.58
Stage08	Emission rate (μg/flower/h)	120.25 ± 16.1	22.84 ± 0.98	6.18 ± 0.8	2.68 ± 0.51	1.83 ± 0.41	0.9 ± 0.28	1.19 ± 0.21	1.6 ± 0.38	157.48 ± 18.7
Stage09	Emission rate (μg/flower/h)	78.34 ± 24.16	25.02 ± 3.31	5.33 ± 0.5	1.29 ± 0.4	2.55 ± 0.9	0.59 ± 0.15	0.8 ± 0.17	1.28 ± 0.31	115.2 ± 29.43
Stage10	Emission rate (μg/flower/h)	30.69 ± 13.24	20.6 ± 3.5	5.82 ± 0.74	0.52 ± 0.13	2.21 ± 1	0.36 ± 0.09	0.56 ± 0.08	0.78 ± 0.27	61.54 ± 17.97
Stage11	Emission rate (μg/flower/h)	16.11 ± 2.09	0.85 ± 3.58	12.08 ± 3.66	0.58 ± 0.05	0.29 ± 0.65	0.32 ± 0.06	0.38 ± 0.06	0.29 ± 0.07	30.88 ± 3.18
Stage12	Emission rate (μg/flower/h)	0.55 ± 0.24	2.15 ± 1.1	25.59 ± 2.28	0.03 ± 0.01	0.85 ± 0.39	0.1 ± 0.03	0.12 ± 0.04	0.11 ± 0.03	29.49 ± 3.94
Stage13	Emission rate (μg/flower/h)	0.18 ± 0.06	0.76 ± 0.47	17.21 ± 7.21	0.02 ± 0.01	0.34 ± 0.15	0.07 ± 0.02	0.14 ± 0.07	0.08 ± 0.01	18.79 ± 7.75

### Sheet: Relative content
	VOC	trans-Geraniol	Benzyl alcohol	Methyl salicylate	trans-Citral	Benzyl salicylate	Benzyl benzoate	cis-Geraniol	Benzaldehyde
Sampling stage	RT / min	21.55	13.72	19.61	22	34.82	33.71	20.68	10.96	Total
Stage01	Relative content / %	4.02 ± 0.42	0 ± 0	2.2 ± 1.08	0 ± 0	5.76 ± 1.36	0.56 ± 0.12	3.14 ± 0.4	5.91 ± 0.36	21.59 ± 2.53
Stage02	Relative content / %	4.35 ± 0.15	0 ± 0	1.65 ± 0.59	0 ± 0	5.1 ± 0.82	0.42 ± 0.12	4.06 ± 0.79	6.63 ± 0.24	22.21 ± 1.76
Stage03	Relative content / %	2.37 ± 0.7	0.24 ± 0.34	70.16 ± 7.7	0.29 ± 0.15	1.24 ± 0.45	0.16 ± 0.05	2.32 ± 0.49	1.77 ± 0.68	78.55 ± 6.26
Stage04	Relative content / %	33.35 ± 3.84	1.54 ± 0.49	52.13 ± 7.01	1.45 ± 0.29	0.69 ± 0.32	0.81 ± 0.27	1.1 ± 0.08	0.86 ± 0.14	91.92 ± 2.92
Stage05	Relative content / %	63.56 ± 1.12	3.71 ± 0.76	19.95 ± 2.27	2.01 ± 0.08	0.94 ± 0.29	1.48 ± 0.37	1.13 ± 0.06	0.82 ± 0.12	93.6 ± 2.6
Stage06	Relative content / %	72.55 ± 0.39	6.85 ± 0.94	9.54 ± 0.53	2.32 ± 0.18	1.2 ± 0.34	1.36 ± 0.45	1.15 ± 0.05	0.87 ± 0.16	95.83 ± 0.79
Stage07	Relative content / %	74.47 ± 0.32	10.51 ± 0.61	4.28 ± 0.24	2.23 ± 0.13	1.22 ± 0.47	0.87 ± 0.26	1.06 ± 0.11	0.88 ± 0.15	95.54 ± 0.67
Stage08	Relative content / %	72.54 ± 1.11	13.96 ± 1.38	3.75 ± 0.37	1.61 ± 0.17	1.09 ± 0.15	0.55 ± 0.18	0.72 ± 0.09	0.96 ± 0.15	95.18 ± 0.59
Stage09	Relative content / %	62.16 ± 4.11	21.06 ± 3.62	4.55 ± 1	1.02 ± 0.07	1.99 ± 0.29	0.48 ± 0.04	0.66 ± 0.08	1.06 ± 0.19	92.99 ± 1.17
Stage10	Relative content / %	43.02 ± 9.11	32.15 ± 5.2	9.75 ± 3.89	0.79 ± 0.07	3.07 ± 0.75	0.55 ± 0.1	0.96 ± 0.44	1.16 ± 0.17	91.45 ± 0.6
Stage11	Relative content / %	43.63 ± 5.08	2.23 ± 7.02	41.38 ± 14.95	1.63 ± 0.12	0.83 ± 1.43	0.95 ± 0.14	1.12 ± 0.1	0.83 ± 0.13	92.6 ± 1.11
Stage12	Relative content / %	1.72 ± 0.6	6.59 ± 2.99	83.96 ± 4.94	0.08 ± 0.03	2.68 ± 1.03	0.31 ± 0.07	0.37 ± 0.09	0.36 ± 0.04	96.07 ± 0.59
Stage13	Relative content / %	0.95 ± 0.13	3.68 ± 1.33	85.99 ± 2.67	0.08 ± 0.02	2.06 ± 0.97	0.39 ± 0.11	0.71 ± 0.2	0.45 ± 0.17	94.32 ± 1.46
