## Supplementary material for "Floral scent emission of *Epiphyllum oxypetalum*: identification of a novel cytosol-localized geraniol biosynthesis pathway": Table: Table S8. Primers used in this study.xls

### Sheet: Primers
Table S8. Primers used in this study
Experiment	Gene name	Sequence name	Sequences
qRT-PCR	ACAT	2acat3f	TCGTCTTGGACATGATACAC
		2acat3r	ACTTCAACAGGAACCATCTC
	HMGCS	hmgcs10f	GATGGTCGTTATGGTCTGGT
		hmgcs10r	TCACTTATGGAGCTGGCATT
	HMG	hmg5f	CCTCAAATGTTTGGACCGAC
		hmg5r	AATCGACCTCCCTGTGATTC
	MVK	mvk8f	ACGTTGGAGAGCTAATCCTG
		mvk8r	AGGAAGCTCAGATGTCACAG
	MVAK	mvak22f	TGTGCAATATTGTGTGGCAG
		mvak22r	ATGACCCCAAGCCTGTTTTA
	MVAD	2mvad1f	ATACATCGCCGCCTATATTC
		2mvad1r	TTCCACATCTTTCGTGTCAT
	IDI	2idi5f	TTGGACGTATGCTCTACAAG
		2idi5r	CACTAGTCTGAACCATGGAG
	DXPS	2dxps1f	TACTAAAACAACAGGTCCCG
		2dxps1r	TGCACAAAATGGTTTGAGAC
	DXR	dxr5f	ATCAGGCTCTACAACAGCTC
		dxr5r	GGCAAATTTGTGGGTTGAGT
	ISPd	ispd6f	AATCTTGCTCCATAGAGGGC
		ispd6r	GGGGTGTCTCAAACCTTGTA
	ISPe	ispe7f	GGCGGCGGAATATCTTTAAC
		ispe7r	TCAACAAATGTAGCTGGGGT
	ISPf	ispf5f	GCATCTAAGTTGCCGAGTTC
		ispf5r	TTTCAGCAGTTTCGATCCCT
	ISPg	2ispg1f	ATTATTGGGGGCATCAACAT
		2ispg1r	GACAAATTGGCCTTGATAGC
	ISPh	isph5f	TACATGGGGTAACGTCACTG
		isph5r	AGTAGCTATGGTCTCCTCGT
	eoGDPS	gdps7f	GTCTATGCCGTGCTCAAATC
		gdps7r	AGCCATTCTATACACCAGCC
	eoTPSa1	TPS-new4f	CTCTCTCATGCCAAGATATG
		TPS-new4r	GTGGGAATATAGCTGCATAG
	UBQLN	2ubqln8f	TGAGCCCAAATTATTACCTGCA
		2ubqln8r	ATACTCAATGACCCTAGCATTCT
E.coli expression	eoTPSa1	TPS-pETligf	atgggtcgcggatccATGTCGACTGATGATG
		TPS-pETligr	tgctcgagtgcggccgCTATGGAATGGGATGAAC
N. benthamiana expression	eoGDPS	gdps-pSuper1300 ligf	catttaaatactagtATGAGCGATCTGAGGG
		gdps-pSuper1300 ligr	cgcccttgctcaccatATGAGAGTTGTC
	eoTPSa1	tps-pSuper1300 ligf	catttaaatactagtATGTCGACTGATGATGCAG
		tps-pSuper1300 ligr	cgcccttgctcaccatTGGAATGGGATGAACGAG
