## Supplementary material for "Floral scent emission of *Epiphyllum oxypetalum*: identification of a novel cytosol-localized geraniol biosynthesis pathway": Table: Table S9. Results matrix for qRT-PCR measurement of genes involved in MVA, MEP and geraniol synthesis.xls

### Sheet: Primers
Table S9. Results matrix for qRT-PCR measurement of genes involved in MVA, MEP and geraniol synthesis
Pathway	Gene	Pre-blooming			Blooming			Post-blooming
		rep1	rep2	rep3	rep1	rep2	rep3	rep1	rep2	rep3
MVA	ACAT	-4.88789	-6.05874	-5.64444	-0.649357	-0.23517	0.968608	-3.1651	-2.10268	-1.89745
	HMGCS	0.493497	-6.83579	-1.09271	-3.21136	0.384429	-0.257292	-3.36762	-0.689402	-2.55408
	HMG	2.64838	-2.39133	0.67557	-1.57499	-0.781063	-0.0476589	0.45667	2.83686	3.1299
	MVK	-2.47862	-3.37871	-3.53078	-0.524574	2.29603	2.43662	0.127857	0.883158	1.43178
	MVAK2	-0.37681	3.09113	0.103189	3.62983	2.18396	2.35141	3.36494	2.78112	4.99475
	MVAD	0.571516	-1.3693	-0.114272	-4.95024	0.849871	-2.67505	6.55434	5.60229	6.68208
MEP	DXPS	2.85675	3.36115	2.09368	4.62975	4.83994	4.47149	4.33278	3.88171	7.15269
	DXR	-0.619261	-2.54959	-0.384275	0.657218	3.01751	1.84303	-0.0155487	2.39251	1.80426
	ISPD	3.64532	-1.54743	3.50461	1.9993	4.23584	4.02843	0.00353527	4.04623	1.38247
	ISPE	0.937102	-3.46327	-1.11267	-0.817142	2.4755	0.152877	-2.55177	0.624569	-2.05704
	ISPF	1.9254	-3.5267	-5.87428	-0.118473	3.22382	0.706698	-0.601811	1.96843	1.7445
	ISPG	2.13934	-0.694991	2.18638	2.29371	5.42293	4.89964	2.5369	3.63619	3.90473
	ISPH	-2.26497	-6.7978	-2.99863	-2.74172	-0.376599	-1.54117	-4.41069	-1.97197	-2.11819
	IDI	-3.7101	-3.67897	-4.05784	-0.684871	-0.160528	0.919034	-2.19547	-1.26719	-1.02352
geraniol synthesis	GDPS	-4.08753	-4.50854	-5.69883	-3.73786	-0.148638	-0.0216293	-0.805102	-0.589185	0.344878
	eoTPSa1	-1.96846	-4.28852	-3.56287	-3.81574	-0.806834	-1.7344	-1.68815	-1.90606	-0.944022
